# Emergence of RNA-guided transcription factors via domestication of transposon-encoded TnpB nucleases

**DOI:** 10.1101/2023.11.30.569447

**Authors:** Tanner Wiegand, Florian T. Hoffmann, Matt W.G. Walker, Stephen Tang, Egill Richard, Hoang C. Le, Chance Meers, Samuel H. Sternberg

## Abstract

Transposon-encoded *tnpB* genes encode RNA-guided DNA nucleases that promote their own selfish spread through targeted DNA cleavage and homologous recombination^1–4^. This widespread gene family was repeatedly domesticated over evolutionary timescales, leading to the emergence of diverse CRISPR-associated nucleases including Cas9 and Cas12^5,6^. We set out to test the hypothesis that TnpB nucleases may have also been repurposed for novel, unexpected functions other than CRIS-PR-Cas. Here, using phylogenetics, structural predictions, comparative genomics, and functional assays, we uncover multiple instances of programmable transcription factors that we name TnpB-like nuclease-dead repressors (TldR). These proteins employ naturally occurring guide RNAs to specifically target conserved promoter regions of the genome, leading to potent gene repression in a mechanism akin to CRISPRi technologies invented by humans^7^. Focusing on a TldR clade found broadly in *Enterobacteriaceae*, we discover that bacteriophages exploit the combined action of TldR and an adjacently encoded phage gene to alter the expression and composition of the host flagellar assembly, a transformation with the potential to impact motility^8^, phage susceptibility^9^, and host immunity^10^. Collectively, this work showcases the diverse molecular innovations that were enabled through repeated exaptation of genes encoded by transposable elements, and reveals that RNA-guided transcription factors emerged long before the development of dCas9-based editors.
