## Supplementary Tables 1-5 for "Emergence of RNA-guided transcription factors via domestication of transposon-encoded TnpB nucleases"

### Sheet: Supplementary Table 1 
	Wiegand et al. (2023)
	Supplementary Table 1 | Strains used in this study.
	Strain ID	Description	NCBI accession (and/or description)	Source
	sSL0026	E. coli BL21(DE3)	CP001509.3	New England BioLabs (C2527H)
	sSL0810	E. coli MG1655	U00096.3	Yale E. coli Genetic Stock Center
	sSL0410	E. coli NEB Turbo	Escherichia coli strain from New England Biolabs (catalogue #C2984)	New England BioLabs (C2984H)
	sSL3690	Enterobacter sp. BIDMC93	KQ089962.1	Ashlee M. Earl
	sSL3710	Enterobacter cloacae AR_136	CP021902.1	CDC: Enterobacterales Carbapenemase Diversity (CRE) panel
	sSL3711	Enterobacter cloacae AR_154	CP029716.1	CDC: Enterobacterales Carbapenemase Diversity (CRE) panel
	sSL3712	Enterobacter cloacae AR_163	CP021749.1	CDC: Enterobacterales Carbapenemase Diversity (CRE) panel
	sSL3860	Enterobacter sp. BIDMC93 knockout of fliC, tldR, and guide	KQ089962.1 (replacement of 1,706,193-1,709,444 with cmR under cat promoter)	This study
	sSL3864	Enterobacter sp. BIDMC93 knockout of tldR plus its promoter, and guide	KQ089962.1 (replacement of tldR plus its promoter, and guide with cmR under cat promoter)	This study
	sSL3866	Enterobacter sp. BIDMC93, non-targeting guide mutant (NT-guide)	KQ089962.1 (replacement of 1,709,375-1,709,394 with GstTnpB2 (ISGst3) guide and cmR under cat promoter)	This study
	sSL3868	Enterobacter sp. BIDMC93 cmR knock in downstream of tldR	KQ089962.1 (knock in of cmR downstream of tldR under cat promoter)	This study
	sSL3870	Enterobacter sp. BIDMC93 knockout tldR	KQ089962.1 (replacement of tldR with cmR under cat promoter)	This study
	sSL3872	Enterobacter sp. BIDMC93 knockout the whole prophage	KQ089962.1 (replacement of prophage encoding tldR with cmR under cat promoter)	This study
	sSL3876	Enterobacter sp. BIDMC93 knockout of fliC	KQ089962.1 (replacement of FliC with cmR under cat promoter)	This study
	sSL3902	Enterobacter sp. BIDMC93 knockout of tldR plus its promoter, and guide, with rescue plasmid	KQ089962.1 (replacement of tldR plus its promoter, and guide with cmR under cat promoter), transformed with pSL6208	This study
	sSL3580	E. coli K-12 MG1655, Stanley Qi strain, mRFP-sfGFP integrated into genome + fSL0213 (CmR_TldR-targets-F-strand) recombineered in between mRFP and sfGFP	Derivative of strain NC_000913.3	This study
	sSL3761	E. coli K-12 MG1655, GFP integrated into genome, derived from Stanley Qi strain sSL0677. Recombineered mRFP and the KanR marker out of this strain, replacing them with CmR	Derivative of strain NC_000913.3	This study

### Sheet: Supplementary Table 2
	Wiegand et al. (2023)
	Supplementary Table 2 | Description and sequence of plasmids used in this study.
	Plasmid ID	Plasmid Name	Description	Used in Figure	Plasmid Sequence
	pSL0007	pCDFDuet-1	Empty Vector	4e, g, h	ACGCCACTGGCAGCAGCCATTGGTAACTGGGAGTTCGCAGAGGATTTGTTTAGCTAAACACGCGGTTGCTCTTGAAGTGTGCGCCAAAGTCCGGCTACACTGGAAGGACAGATTTGGTTGCTGTGCTCTGCGAAAGCCAGTTACCACGGTTAAGCAGTTCCCCAACTGACTTAACCTTCGATCAAACCACCTCCCCAGGTGGTTTTTTCGTTTACAGGGCAAAAGATTACGCGCAGAAAAAAAGGATCTCAAGAAGATCCTTTGATCTTTTCTACTGAACCGCTCTAGATTTCAGTGCAATTTATCTCTTCAAATGTAGCACCTGAAGTCAGCCCCATACGATATAAGTTGTAATTCTCATGTTAGTCATGCCCCGCGCCCACCGGAAGGAGCTGACTG…
	pSL0008	pCOLADuet-1	Empty Vector		CGGGATCTCGACGCTCTCCCTTATGCGACTCCTGCATTAGGAAATTAATACGACTCACTATAGGGGAATTGTGAGCGGATAACAATTCCCCTGTAGAAATAATTTTGTTTAACTTTAATAAGGAGATATACCATGGGCAGCAGCCATCACCATCATCACCACAGCCAGGATCCGAATTCGAGCTCGGCGCGCCTGCAGGTCGACAAGCTTGCGGCCGCATAATGCTTAAGTCGAACAGAAAGTAATCGTATTGTACACGGCCGCATAATCGAAATTAATACGACTCACTATAGGGGAATTGTGAGCGGATAACAATTCCCCATCTTAGTATATTAGTTAAGTATAAGAAGGAGATATACATATGGCAGATCTCAATTGGATATCGGCCGGCCACGCGAT…
	pSL0001	pUC57	Empty Vector		TCGCGCGTTTCGGTGATGACGGTGAAAACCTCTGACACATGCAGCTCCCGGAGACGGTCACAGCTTGTCTGTAAGCGGATGCCGGGAGCAGACAAGCCCGTCAGGGCGCGTCAGCGGGTGTTGGCGGGTGTCGGGGCTGGCTTAACTATGCGGCATCAGAGCAGATTGTACTGAGAGTGCACCATATGCGGTGTGAAATACCGCACAGATGCGTAAGGAGAAAATACCGCATCAGGCGCCATTCGCCATTCAGGCTGCGCAACTGTTGGGAAGGGCGATCGGTGCGGGCCTCTTCGCTATTACGCCAGCTGGCGAAAGGGGGATGTGCTGCAAGGCGATTAAGTTGGGTAACGCCAGGGTTTTCCCAGTCACGACGTTGTAAAACGACGGCCAGTGAAT…
	pSL5555	pCDF_Ecl_ωRNA(tSL0620)_FLAG-TldR	3xFLAG-tag TnpB pEffector plasmid ChIP-seq; TnpB pEffector plasmid for plasmid cleavage assay, targeting ωRNA	4b-d, ED 7-8, SD 5	TCCGGGATTGACAGCTAGCTCAGTCCTAGGTATAATGCTAGCGTGGAGATATACCTCGAGACTTGTTAGGCAATTATTGTATAAACAGGAATGGTTAGGTGGGAAAATAATTCATCTAGATGCTTAGTATTTATTAAATATCCTTTGAGAGATTTTTCACTCGTTTTTTAATATAAATCAAAGTGATTATTGGCGGCAGGGCATGTCGTTTCAGTTTGTGGAGGAAGGTTTTTTTAACTTCTGTTGAAGCAAAAATCTCGGATGTCATTGAGAATGTCAACGTCTGGTCCAAACCAACCTCTCGCGGCCGCAATAATAGACTAGCATAACCCCTTGGGGCCTCTAAACGGGTCTTGAGGGGTTTTTTGCTGAACGTACGTTTTACGGCTAGCTCAGTCC…
	pSL5556	pCDF_Lec_ωRNA(tSL0620)_FLAG-TldR	3xFLAG-tag TnpB pEffector plasmid ChIP-seq; TnpB pEffector plasmid for plasmid cleavage assay, targeting ωRNA	4b-d, ED 7-8, SD 5	TCCGGGATTGACAGCTAGCTCAGTCCTAGGTATAATGCTAGCGTGGAGATATACCTCGAGGTTAGACAGTTAATGTATAAACAAGAATGGTTAGGTGGTCAGGTAATTCGGTTAGGCGATTAGCGTAGTTTATTAATGATTAAATAAGAGTTATATACAGCTGTTTATATGACCTTAGATGAATTGCTGGCGGCAGGGCATGTCGTGTCAGTTTGTGGAGGGGGGTTATTTCAACTTCCGATGAAGCAAAAATCTCGGTTATTAGTACTGAGAATGTCAACGTCTGGTCCAAACCAACCTCTCGCGGCCGCAATAATAGACTAGCATAACCCCTTGGGGCCTCTAAACGGGTCTTGAGGGGTTTTTTGCTGAACGTACGTTTTACGGCTAGCTCAGTCC…
	pSL5557	pCDF_Eko2_ωRNA(tSL0620)_FLAG-TldR	3xFLAG-tag TnpB pEffector plasmid ChIP-seq; TnpB pEffector plasmid for plasmid cleavage assay, targeting ωRNA	4b-d, ED 6-8, SD 5	TCCGGGATTGACAGCTAGCTCAGTCCTAGGTATAATGCTAGCGTGGAGATATACCTCGAGAGCATGAGATACGAATTTGTCAGACAGCTAATTTACAAACAAGAGTGGCTGGGTGGTGAAGTTATTCGCCGAGAGTTAGCCTAGTAACGCCTGTTTTCGAGATGATGTAGTACTAAATGATGAAATTTATGCGGCAGGGCATGTCGTTTCTGCTTGTCGAGGAAGGTTACTTAAACTTCCGTTGAAGCAAGAATCTCATGATTGCATCTGAGAGTGTCAACGTCTGGTCCAAACCAACCTCTCGCGGCCGCAATAATAGACTAGCATAACCCCTTGGGGCCTCTAAACGGGTCTTGAGGGGTTTTTTGCTGAACGTACGTTTTACGGCTAGCTCAGTCC…
	pSL5558	pCDF_Eho_ωRNA(tSL0620)_FLAG-TldR	3xFLAG-tag TnpB pEffector plasmid ChIP-seq and RIP-seq; TnpB pEffector plasmid for plasmid cleavage assay, targeting ωRNA	4a-e, ED 6-8, SD 5	TCCGGGATTGACAGCTAGCTCAGTCCTAGGTATAATGCTAGCGTGGAGATATACCTCGAGATGAGATACGAATTTGTCAGGCAGTTGATATACAAACAAGAGTGGCTGGGTGGTGAAATTATTCGCCGGGAGAGTAAGCTCTTGTAACGGTTTTTTCCGTGATGATGTTGTACTATGTGATGAATTTTAAGCGGCAGGGCATGTCGTTTCTGCTTGTGGAGGAAGGTTAATTCAACTTCCGTTGAAGCAAGAATCTCTTGATTGTTATTGAGAATGTCAACGTCTGGTCCAAACCAACCTCTCGCGGCCGCAATAATAGACTAGCATAACCCCTTGGGGCCTCTAAACGGGTCTTGAGGGGTTTTTTGCTGAACGTACGTTTTACGGCTAGCTCAGTCC…
	pSL4618	pCDF_Gst3_ωRNA(tSL0530)_FLAG-TnpB2(D196A)	3xFLAG-tag TnpB pEffector plasmid ChIP-seq; TnpB pEffector plasmid for plasmid cleavage assay, targeting ωRNA	4e, ED 7-8, SD 5	GCGCTGCGGACACATACAAAGTTACCCACAGATTCCGTGGATAAGCAGGGGACTAACATGTGAGGCAAAACAGCAGGGCCGCGCCGGTGGCGTTTTTCCATAGGCTCCGCCCTCCTGCCAGAGTTCACATAAACAGACGCTTTTCCGGTGCATCTGTGGGAGCCGTGAGGCTCAACCATGAATCTGACAGTACGGGCGAAACCCGACAGGACTTAAAGATCCCCACCGTTTCCGGCGGGTCGCTCCCTCTTGCGCTCTCCTGTTCCGACCCTGCCGTTTACCGGATACCTGTTCCGCCTTTCTCCCTTACGGGAAGTGTGGCGCTTTCTCATAGCTCACACACTGGTATCTCGGCTCGGTGTAGGTCGTTCGCTCCAAGCTGGGCTGTAAGCAAGAACT…
	pSL5552	pCDF_Kpi_ωRNA(tSL0620)_FLAG-TldR	3xFLAG-tag TnpB pEffector plasmid ChIP-seq; TnpB pEffector plasmid for plasmid cleavage assay, targeting ωRNA	ED 6-7, SD 5	TCCGGGATTGACAGCTAGCTCAGTCCTAGGTATAATGCTAGCGTGGAGATATACCTCGAGCGTGTGCGAACGCGATGACAACTTAAAGCCAATTATAGATGATGCCTCAAGCAACCATTATGGCAGGCTTAGGGCTGAGAAGATTTTAGCGGCAGGGCATGCCGTTATTGCCTGTGGAGGAGCGGATTTGTTAGGCCATCCGATGAAACAGGAACCCTCAGAAGATGGCAAAAGCACCGTTATCTTACTGTAAGCTCGGGTTATCCGCGCCGGATGTCAACGTCTGGTCCAAACCAACCTCTCGCGGCCGCAATAATAGACTAGCATAACCCCTTGGGGCCTCTAAACGGGTCTTGAGGGGTTTTTTGCTGAACGTACGTTTTACGGCTAGCTCAGTCC…
	pSL5553	pCDF_Eco_ωRNA(tSL0620)_FLAG-TldR	3xFLAG-tag TnpB pEffector plasmid ChIP-seq; TnpB pEffector plasmid for plasmid cleavage assay, targeting ωRNA	ED 6-7, SD 5	TCCGGGATTGACAGCTAGCTCAGTCCTAGGTATAATGCTAGCGTGGAGATATACCTCGAGTCGGCCAGAAAAACTAAGCCACTACCAATCAATTTCAAACCATACGAGTTTTTGAGGCAAATAACATACAAACAGTCATGGAATGGTGGTTCTGTATGTATGGAGCAGTCTTAGCACATTAAAGATAATTGGCGGCAGGGCATGCCGTCGTTACCTGTGGAGGGTTCTTTCAAGGACTCGCTGAAGCAGGAAACCTGATATTTTCAAGGCAGGAAGTCAACGTCTGGTCCAAACCAACCTCTCGCGGCCGCAATAATAGACTAGCATAACCCCTTGGGGCCTCTAAACGGGTCTTGAGGGGTTTTTTGCTGAACGTACGTTTTACGGCTAGCTCAGTCC…
	pSL5554	pCDF_Eko1_ωRNA(tSL0620)_FLAG-TldR	3xFLAG-tag TnpB pEffector plasmid ChIP-seq; TnpB pEffector plasmid for plasmid cleavage assay, targeting ωRNA	ED 6-7, SD 5	TCCGGGATTGACAGCTAGCTCAGTCCTAGGTATAATGCTAGCGTGGAGATATACCTCGAGTCGGCCAGAAAAACTAAGCCACTACCAATCAATTTCAAACCATACGAGTTTTTGAGGCAAATAACATACAAACAGTCATGGAATGGTGGTTCTGTATGTATGGAGCAGTCTTAGCACATTAAAGATAATTGGCGGCAGGGCATGCCGTCGTTACCTGTGGAGGGTTCTTTCAAGGACTCGCTGAAGCAGGAAACCTGATATTTTCAAGGCAGGAAGTCAACGTCTGGTCCAAACCAACCTCTCGCGGCCGCAATAATAGACTAGCATAACCCCTTGGGGCCTCTAAACGGGTCTTGAGGGGTTTTTTGCTGAACGTACGTTTTACGGCTAGCTCAGTCC…
	pSL5570	pCDF_Efa1_ωRNA(tSL0634)_FLAG-TldR	3xFLAG-tag TnpB pEffector plasmid ChIP-seq and RIP-seq; TnpB pEffector plasmid for plasmid cleavage and RFP repression assay, targeting ωRNA	4e, h, ED 3, 7, 8, SD 5, 6	TCCGGGATTGACAGCTAGCTCAGTCCTAGGTATAATGCTAGCGTGGAGATATACCTCGAGGTATTGAGTCAGAGGAGATCGAAACAGAGTTGTCTTTTTCTGAAAGTACAGAAAATTCAGAGTATCTTAGAAGCCAAAAAATCTTAGAACGTGGCTTGTCTAAACGAGAAACCTTATAAATAGAAGAACTGTAGGGACTACAGGGATCGCCTAGGGGATAGAAAATGTACACCATGTGTTGAACCATTTATTTCTAGGAAGTCACATTGGGACAGTCCACGGACAAGTGGTTCACCATGCGTTGCTTTATGGTATGATAGCTCGCGGCCGCAATAATAGACTAGCATAACCCCTTGGGGCCTCTAAACGGGTCTTGAGGGGTTTTTTGCTGAACGTACG…
	pSL5571	pCDF_Ero_ωRNA(tSL0634)_FLAG-TldR	3xFLAG-tag TnpB pEffector plasmid ChIP-seq; TnpB pEffector plasmid for plasmid cleavage and RFP repression assay, targeting ωRNA	ED 7, 8, SD 5	TCCGGGATTGACAGCTAGCTCAGTCCTAGGTATAATGCTAGCGTGGAGATATACCTCGAGTTTTTACTCAAGATATCAATGAGCAAAAAGGACTGCAAGATCCTGAGACCGCTGCTAGTATCAACGTATTGATCCAAGGATTGAAAGAAACAACAGGTAACTAACAAAGCAAAGAACTGTAGGGACTACAGGGATAGCCTAGGGCATATAAGATAGATATAGCGTTTAGTCGATCATTTGTCTTTTTCTAGGAAATTTCTAGTTACTAGAAATAGTTCACGGACAAGTGGTTCACCATGCGTTGCTTTATGGTATGATAGCTCGCGGCCGCAATAATAGACTAGCATAACCCCTTGGGGCCTCTAAACGGGTCTTGAGGGGTTTTTTGCTGAACGTACG…
	pSL5572	pCDF_Eca_ωRNA(tSL0634)_FLAG-TldR	3xFLAG-tag TnpB pEffector plasmid ChIP-seq and RIP-seq; TnpB pEffector plasmid for plasmid cleavage and RFP repression assay, targeting ωRNA	ED 6, 7, 8, SD 5	TCCGGGATTGACAGCTAGCTCAGTCCTAGGTATAATGCTAGCGTGGAGATATACCTCGAGATCAGTGATTGGCATCAATTCGTTCGCAAAATCCAGTACAAAGCGCAGTGGTACGGCAAAGAACTGCGTTTTGTCACGTTGGATACGCAAGACCAACAGAAGCTAGAACGGCTCTCAGGCGAAATGAGCAGCTGAGCCGCTTGAACTGGAAGGAACGCCAGGGATCGCCTAGGGTATAGAAAAAATCTTTCTGATTTTTGTTTCTAGGAACCACGTTCACGGACAAGTGGTTCACCATGCGTTGCTTTATGGTATGATAGCTCGCGGCCGCAATAATAGACTAGCATAACCCCTTGGGGCCTCTAAACGGGTCTTGAGGGGTTTTTTGCTGAACGTACG…
	pSL5573	pCDF_Emu_ωRNA(tSL0634)_FLAG-TldR	3xFLAG-tag TnpB pEffector plasmid ChIP-seq and RIP-seq; TnpB pEffector plasmid for plasmid cleavage and RFP repression assay, targeting ωRNA	ED 6, 7, 8, SD 5	TCCGGGATTGACAGCTAGCTCAGTCCTAGGTATAATGCTAGCGTGGAGATATACCTCGAGAAAGCTCCAATATAAATCGCAATGGTATAGCAAAAAGTTAGTATTGATCGATATGAAAGAACAAACAAATCCTTCCACAAATAAAAAGAGTCTGGAATTAATTGAAATCGGGAAGCAAGTCCTGTTTGAATAAAAAACTGGTAGGGGCGCCAGGGTTCGCCTTGCTAATAAAAAACATCTATTGTTTTTGTTTCTAGGAATTTCTTTCAGAGAAGCTCACGGACAAGTGGTTCACCATGCGTTGCTTTATGGTATGATAGCTCGCGGCCGCAATAATAGACTAGCATAACCCCTTGGGGCCTCTAAACGGGTCTTGAGGGGTTTTTTGCTGAACGTACG…
	pSL5574	pCDF_Efa2_ωRNA(tSL0634)_FLAG-TldR	3xFLAG-tag TnpB pEffector plasmid ChIP-seq and RIP-seq; TnpB pEffector plasmid for plasmid cleavage and RFP repression assay, targeting ωRNA	ED 6, 7, 8, SD 5	TCCGGGATTGACAGCTAGCTCAGTCCTAGGTATAATGCTAGCGTGGAGATATACCTCGAGTCCCAATGGTATAATAAAAAATTTCTTTTGATCAATACCGACGGAGCAGAAGAAAGCAATTCCGTAAGAAAGAGCCAAGTAGTAGAAAAAATGGGCAGACATTCGGTTATCAAGGGATAAAAAATGAATGAAACTGATAGGAGCGTTAGGGTTAGCCTTGTTAATAAAAAGTCTTAATGACTTTTGTTTCTAGGAATTTTTCTTTTGAAGAAAAGCTCACGGACAAGTGGTTCACCATGCGTTGCTTTATGGTATGATAGCTCGCGGCCGCAATAATAGACTAGCATAACCCCTTGGGGCCTCTAAACGGGTCTTGAGGGGTTTTTTGCTGAACGTACG…
	pSL5575	pCDF_Tos_ωRNA(tSL0634)_FLAG-TldR	3xFLAG-tag TnpB pEffector plasmid ChIP-seq; TnpB pEffector plasmid for plasmid cleavage and RFP repression assay, targeting ωRNA	ED 6, 7, 8, SD 5	TCCGGGATTGACAGCTAGCTCAGTCCTAGGTATAATGCTAGCGTGGAGATATACCTCGAGGAAAATCCCCATTTTATCGATAATACTCATTTTTTAGAAGCTGATTGGCATCATTTTTTGCGTACTATTCGTTATAAAGCGCACTGGTATAATAAGAAATTGATATTTGTTGAAGATGTCAAAAAATTTGATGAATTTGTTATGAACTGAAAGGGACGTCAGGGATCGCCTAGGTTATAGAAAAAATCTTAAGATTTTTGTTTCTAGGAATATTGTTCACGGACAAGTGGTTCACCATGCGTTGCTTTATGGTATGATAGCTCGCGGCCGCAATAATAGACTAGCATAACCCCTTGGGGCCTCTAAACGGGTCTTGAGGGGTTTTTTGCTGAACGTACG…
	pSL5576	pCDF_Ece_ωRNA(tSL0634)_FLAG-TldR	3xFLAG-tag TnpB pEffector plasmid ChIP-seq and RIP-seq; TnpB pEffector plasmid for plasmid cleavage and RFP repression assay, targeting ωRNA	ED 6, 7, 8, SD 5	TCCGGGATTGACAGCTAGCTCAGTCCTAGGTATAATGCTAGCGTGGAGATATACCTCGAGGTAATCGAAATTGTCGAACCAGAAGATAGGTCTTGTGCTGAAGATGCTTTATTCACCAGCAATGAATGGCATCAATTAGTTCGTTTATTGAAATATAAAGCACAATGGTACGGTAAAGAGATTCAAATCATAAATTGTCAAAATATTTAAAAAAATAACTGGTAGGGGTGCCAGGGTTCGCCTAGGTAATAATTGATTTGTTTCTAGGAAAAGTGCCCACGGACAAGTGGTTCACCATGCGTTGCTTTATGGTATGATAGCTCGCGGCCGCAATAATAGACTAGCATAACCCCTTGGGGCCTCTAAACGGGTCTTGAGGGGTTTTTTGCTGAACGTACG…
	pSL5577	pCDF_Esa_ωRNA(tSL0634)_FLAG-TldR	3xFLAG-tag TnpB pEffector plasmid ChIP-seq and RIP-seq; TnpB pEffector plasmid for plasmid cleavage and RFP repression assay, targeting ωRNA	ED 7, 8, SD 5	TCCGGGATTGACAGCTAGCTCAGTCCTAGGTATAATGCTAGCGTGGAGATATACCTCGAGTGTCCTACTAATGGAAAATAAAACTGGCGCAGGAAGTCTAGCGCACTTTCTTTATAATGAATTGATTTAAACTGATTTAATCAAGTGTTTGCCAGCGAAATACGTTACAAAAAGAATAACTATTTTTGTAAAACTGGAAGGAGCTCCAGGGTTCGCCTTGGGTATATAAAAAGTGTTGACACTTTTGTTTCTAGGAATCCGCTCACTAATTATGATTAACGGACAAGTGGTTCACCATGCGTTGCTTTATGGTATGATAGCTCGCGGCCGCAATAATAGACTAGCATAACCCCTTGGGGCCTCTAAACGGGTCTTGAGGGGTTTTTTGCTGAACGTACG…
	pSL4369	pCDF_Gst3_ωRNA(tSL0496)_TnpB2	TnpB pEffector plasmid for plasmid cleavage assay, targeting ωRNA	4e, ED 7	TCCGGGATTGACAGCTAGCTCAGTCCTAGGTATAATGCTAGCGTGGAGATATACCTCGAGTTAAGCGCGGCTTGTATCGAACAAAGTCTGGCAAACTAATTAATGCTGATGTCAATGGCGCATTAAACATCTTAAAGAAAAGTAAAGCTGTAGACCTGAGTGTCTTATGCTCTAGCGGCGAAGTGGACACGCCTCAAAGAATAAGGATTGCTTGAAGCAGTCAAACTTCTTTGGAAGCCCCCACTTCAAATTTTCGCTAGAAAATTAAGTGGGGGTAGTTCACGGACAAGTGGTTCACCATGCGTTGCTTTATGGTATGATAGCTCGCGGCCGCAATAACTAGCATAACCCCTTGGGGCCTCTAAACGGGTCTTGAGGGGTTTTTTGCTGAAGTCGATT…
	pSL4740	pCDF_Gst3_ωRNA(tSL0496)_dTnpB2(D196A)	nuclease-dead TnpB mutant pEffector plasmid for plasmid cleavage assay, targeting ωRNA	4e, ED 7	TCCGGGATTGACAGCTAGCTCAGTCCTAGGTATAATGCTAGCGTGGAGATATACCTCGAGTTAAGCGCGGCTTGTATCGAACAAAGTCTGGCAAACTAATTAATGCTGATGTCAATGGCGCATTAAACATCTTAAAGAAAAGTAAAGCTGTAGACCTGAGTGTCTTATGCTCTAGCGGCGAAGTGGACACGCCTCAAAGAATAAGGATTGCTTGAAGCAGTCAAACTTCTTTGGAAGCCCCCACTTCAAATTTTCGCTAGAAAATTAAGTGGGGGTAGTTCACGGACAAGTGGTTCACCATGCGTTGCTTTATGGTATGATAGCTCGCGGCCGCAATAACTAGCATAACCCCTTGGGGCCTCTAAACGGGTCTTGAGGGGTTTTTTGCTGAAGTCGACT…
	pSL5578	pCDF_Eco2_ωRNA(tSL0496)_FLAG-TnpB	TnpB pEffector plasmid for plasmid cleavage assay, targeting ωRNA	ED 7	TCCGGGATTGACAGCTAGCTCAGTCCTAGGTATAATGCTAGCGTGGAGATATACCTCGAGCGCCTGTCACAAAGTCAATTCAGATGCCAGGTATGTGGATATACAGCGAACGCCGATGTAAACGGCGCTCGTAACATTTTAGCGGCGGGGCACGCCGTTCTTGCCTGTGGAGAGATGGTGCAGTCAGGCCGCCCGTTGAAGCAGGAACCCACCGAAATGATTCAGGCGACAGCCTGAACGTAGCAGGGATCCTCGTCCTTCAGGGCGTGGAGGATGTCAAGGACAAGTGGTTCACCATGCGTTGCTTTATGGTATGATAGCTCGCGGCCGCAATAATAGACTAGCATAACCCCTTGGGGCCTCTAAACGGGTCTTGAGGGGTTTTTTGCTGAACGTACG…
	pSL6087	pCDF_Eco2_ωRNA(tSL0638)_FLAG-TnpB	TnpB pEffector plasmid for plasmid cleavage assay, non-targeting ωRNA	ED 7	TCCGGGATTGACAGCTAGCTCAGTCCTAGGTATAATGCTAGCGTGGAGATATACCTCGAGCGCCTGTCACAAAGTCAATTCAGATGCCAGGTATGTGGATATACAGCGAACGCCGATGTAAACGGCGCTCGTAACATTTTAGCGGCGGGGCACGCCGTTCTTGCCTGTGGAGAGATGGTGCAGTCAGGCCGCCCGTTGAAGCAGGAACCCACCGAAATGATTCAGGCGACAGCCTGAACGTAGCAGGGATCCTCGTCCTTCAGGGCGTGGAGGATGTCAAAGAGACCCAGCGTATCTAAAGGTCTCACTCGCGGCCGCAATAATAGACTAGCATAACCCCTTGGGGCCTCTAAACGGGTCTTGAGGGGTTTTTTGCTGAACGTACGTTTTACGGCTAGC…
	pSL5582	pCDF_Ece_ωRNA(tSL0496)_FLAG-TnpB	TnpB pEffector plasmid for plasmid cleavage assay, targeting ωRNA	ED 7	TCCGGGATTGACAGCTAGCTCAGTCCTAGGTATAATGCTAGCGTGGAGATATACCTCGAGGTGATATCAATGCTAGTATCAATATTTTGACCGAAGGTCTAAGAATACAAACATTGGCTTAGGTACAATCAAAAAACCGTAGGAACTACGGGGATAGCTTGGTAAATAAGAGAAACCGCTGTTAGTGAAGAAATAAGCTATCAAGTATGCTCTATTCCCAAGAAGCTCCCACTTCAAGCGCTAAGAACCGTTAGGTTTAGCTAAGTGGTGAGTAGTTCACGGACAAGTGGTTCACCATGCGTTGCTTTATGGTATGATAGCTCGCGGCCGCAATAATAGACTAGCATAACCCCTTGGGGCCTCTAAACGGGTCTTGAGGGGTTTTTTGCTGAACGTACG…
	pSL6089	pCDF_Ece_ωRNA(tSL0638)_FLAG-TnpB	TnpB pEffector plasmid for plasmid cleavage assay, non-targeting ωRNA	ED 7	TCCGGGATTGACAGCTAGCTCAGTCCTAGGTATAATGCTAGCGTGGAGATATACCTCGAGGTGATATCAATGCTAGTATCAATATTTTGACCGAAGGTCTAAGAATACAAACATTGGCTTAGGTACAATCAAAAAACCGTAGGAACTACGGGGATAGCTTGGTAAATAAGAGAAACCGCTGTTAGTGAAGAAATAAGCTATCAAGTATGCTCTATTCCCAAGAAGCTCCCACTTCAAGCGCTAAGAACCGTTAGGTTTAGCTAAGTGGTGAGTAGTTCACAGAGACCCAGCGTATCTAAAGGTCTCACTCGCGGCCGCAATAATAGACTAGCATAACCCCTTGGGGCCTCTAAACGGGTCTTGAGGGGTTTTTTGCTGAACGTACGTTTTACGGCTAGC…
	pSL6037	pCDF_Eho_ωRNA(tSL0496)_FLAG-TldR	TnpB pEffector plasmid for plasmid cleavage assay, targeting ωRNA	ED 7	TCCGGGATTGACAGCTAGCTCAGTCCTAGGTATAATGCTAGCGTGGAGATATACCTCGAGATGAGATACGAATTTGTCAGGCAGTTGATATACAAACAAGAGTGGCTGGGTGGTGAAATTATTCGCCGGGAGAGTAAGCTCTTGTAACGGTTTTTTCCGTGATGATGTTGTACTATGTGATGAATTTTAAGCGGCAGGGCATGTCGTTTCTGCTTGTGGAGGAAGGTTAATTCAACTTCCGTTGAAGCAAGAATCTCTTGATTGTTATTGAGAATGTCAAGGACAAGTGGTTCACCATGCGTTGCTTTATGGTATGATAGCTCGCGGCCGCAATAATAGACTAGCATAACCCCTTGGGGCCTCTAAACGGGTCTTGAGGGGTTTTTTGCTGAACGTACG…
	pSL6017	pCDF_Eho_ωRNA(tSL0638)_FLAG-TldR	TnpB pEffector plasmid for plasmid cleavage and RFP repression assay, non-targeting ωRNA	4e, g, ED 7	TCCGGGATTGACAGCTAGCTCAGTCCTAGGTATAATGCTAGCGTGGAGATATACCTCGAGATGAGATACGAATTTGTCAGGCAGTTGATATACAAACAAGAGTGGCTGGGTGGTGAAATTATTCGCCGGGAGAGTAAGCTCTTGTAACGGTTTTTTCCGTGATGATGTTGTACTATGTGATGAATTTTAAGCGGCAGGGCATGTCGTTTCTGCTTGTGGAGGAAGGTTAATTCAACTTCCGTTGAAGCAAGAATCTCTTGATTGTTATTGAGAATGTCAAAGAGACCCAGCGTATCTAAAGGTCTCACTCGCGGCCGCAATAATAGACTAGCATAACCCCTTGGGGCCTCTAAACGGGTCTTGAGGGGTTTTTTGCTGAACGTACGTTTTACGGCTAGC…
	pSL6018	pCDF_Efa1_ωRNA(tSL0638)_FLAG-TldR	TnpB pEffector plasmid for plasmid cleavage and RFP repression assay, non-targeting ωRNA	4e, g, ED 7	TCCGGGATTGACAGCTAGCTCAGTCCTAGGTATAATGCTAGCGTGGAGATATACCTCGAGGTATTGAGTCAGAGGAGATCGAAACAGAGTTGTCTTTTTCTGAAAGTACAGAAAATTCAGAGTATCTTAGAAGCCAAAAAATCTTAGAACGTGGCTTGTCTAAACGAGAAACCTTATAAATAGAAGAACTGTAGGGACTACAGGGATCGCCTAGGGGATAGAAAATGTACACCATGTGTTGAACCATTTATTTCTAGGAAGTCACATTGGGACAGTCCACAGAGACCCAGCGTATCTAAAGGTCTCACTCGCGGCCGCAATAATAGACTAGCATAACCCCTTGGGGCCTCTAAACGGGTCTTGAGGGGTTTTTTGCTGAACGTACGTTTTACGGCTAGC…
	pSL5579	pCDF_Pmi_ωRNA(tSL0496)_FLAG-TnpB	TnpB pEffector plasmid for plasmid cleavage assay, targeting ωRNA	ED 7	TCCGGGATTGACAGCTAGCTCAGTCCTAGGTATAATGCTAGCGTGGAGATATACCTCGAGCGCCAGTCACAAAGTCAATTCGAGTGCCTTGAATGTGGATATACAGCGAATGCTGATATCAACGGGGCACGTAACATTTTAGCGGCAGGACATGCCGTGCTTGCCTGTGGAGGGAGGGTGCAGTCAGGCCGCCCGTCGAAGCAGGAACCCGCCGAGGTAATTCAGACATCAGTCTGAACGCAGTAGGGATCCACGTCCTTTAGGGCGTGGAGGATGTCAAGGACAAGTGGTTCACCATGCGTTGCTTTATGGTATGATAGCTCGCGGCCGCAATAATAGACTAGCATAACCCCTTGGGGCCTCTAAACGGGTCTTGAGGGGTTTTTTGCTGAACGTACG…
	pSL5580	pCDF_Sen_ωRNA(tSL0496)_FLAG-TnpB	TnpB pEffector plasmid for plasmid cleavage assay, targeting ωRNA	ED 7	TCCGGGATTGACAGCTAGCTCAGTCCTAGGTATAATGCTAGCGTGGAGATATACCTCGAGAAGTCAATTCAGATGCCAGGTATGTGGATATACAGCGAACGCCGATGTAAATGGCGCTCGTAACATTTTAGCGGCGGGGCACGCCGTACTTGCCTGTGGAGGGACGATGCAGTCAGACCGCCCGTTGAAGCAGGAACCAGACGCTGAGCAATCAGCCGTCACCCACTAATGGGAATCCCCCTCCTGAGTCACGAAGTGCGAAGGTGGGGGAGGATGTCAAGGACAAGTGGTTCACCATGCGTTGCTTTATGGTATGATAGCTCGCGGCCGCAATAATAGACTAGCATAACCCCTTGGGGCCTCTAAACGGGTCTTGAGGGGTTTTTTGCTGAACGTACG…
	pSL5581	pCDF_Bub_ωRNA(tSL0496)_FLAG-TnpB	TnpB pEffector plasmid for plasmid cleavage assay, targeting ωRNA	ED 7	TCCGGGATTGACAGCTAGCTCAGTCCTAGGTATAATGCTAGCGTGGAGATATACCTCGAGGCAGGCGCAATTCTCCTGCATCGAATGCGGCTTCGAGGAAAACGCCGATGTAGTCGGCGCGATCAATGTTTTGGCGCGGGGACACCGCGTTGCAGCCTGTGGAGAGGCGGCGCAGTAAGGCCCCTCTATGAAGCAGGAACCCGCTGAGGCGGTCTGGAATAGGCATCATCGTTTCAGACGCGGTAGGAATCCCCGGCATTCAGGCAGGGGAGGATGTCAAGGACAAGTGGTTCACCATGCGTTGCTTTATGGTATGATAGCTCGCGGCCGCAATAATAGACTAGCATAACCCCTTGGGGCCTCTAAACGGGTCTTGAGGGGTTTTTTGCTGAACGTACG…
	pSL5583	pCDF_Lac_ωRNA(tSL0496)_FLAG-TnpB	TnpB pEffector plasmid for plasmid cleavage assay, targeting ωRNA	ED 7	TCCGGGATTGACAGCTAGCTCAGTCCTAGGTATAATGCTAGCGTGGAGATATACCTCGAGGAATATAAATTTTCGTAGATTTTCTTGCAAAATCTTACTGGCACAGCAACTTGTGTCATTAGTTTGGGGCGATTTGGCGTAGATATCTTTGCCGATAGAAGCTTGCTTCTTGAGCGAGGATATCGCAGTCTCATCCAAACATATTGGTGCTAGTAACAAATAAGTGATGAGCTTATTTGTGAAGTCACCATGCCATTCACTTTAGTGAATGGTAGTTGACGGACAAGTGGTTCACCATGCGTTGCTTTATGGTATGATAGCTCGCGGCCGCAATAATAGACTAGCATAACCCCTTGGGGCCTCTAAACGGGTCTTGAGGGGTTTTTTGCTGAACGTACG…
	pSL5584	pCDF_Ste_ωRNA(tSL0496)_FLAG-TnpB	TnpB pEffector plasmid for plasmid cleavage assay, targeting ωRNA	ED 7	TCCGGGATTGACAGCTAGCTCAGTCCTAGGTATAATGCTAGCGTGGAGATATACCTCGAGCTCACCACGACCGCGATATCAACGCAGCGATCAATATCCTGAACGAAGGACGCAAAAGAGTCGCAGCATCTAAGACATAAAAAAGAACCGCCGGAACGGCGGGGATAGCCTGCTCAGATAATTTGGCCGCTACCAGTCATTTGGACGTGACTGGCAAGCCTTGTATTCGCAGGAAGCCCCCACTTCAAACGCTCTAAAGCGTTAAGTGGAAGCAGTTCACGGACAAGTGGTTCACCATGCGTTGCTTTATGGTATGATAGCTCGCGGCCGCAATAATAGACTAGCATAACCCCTTGGGGCCTCTAAACGGGTCTTGAGGGGTTTTTTGCTGAACGTACG…
	pSL5585	pCDF_Shy_ωRNA(tSL0496)_FLAG-TnpB	TnpB pEffector plasmid for plasmid cleavage assay, targeting ωRNA	ED 7	TCCGGGATTGACAGCTAGCTCAGTCCTAGGTATAATGCTAGCGTGGAGATATACCTCGAGTGGACATGCGAGAACTGTGGTGTTCATCATGATAGAGATATCAATGCCAGTATTAACATTCTAAATCGTGGACTTGCCACGTTAACCTAAGTAAAAAATATTAGGCTTGGAACAAGCCGTGGTAAAAGAGTCTGACCTCTGATTAAGGTATGGGTATTGTCCCTCCTAACTAAGTCAGATGTTCCCAGAAACTCGGTACTTTAGTGCCGATGTAGTTCATGGACAAGTGGTTCACCATGCGTTGCTTTATGGTATGATAGCTCGCGGCCGCAATAATAGACTAGCATAACCCCTTGGGGCCTCTAAACGGGTCTTGAGGGGTTTTTTGCTGAACGTACG…
	pSL4128	pCOLA_tSL0496-target_TTTAT-TAM	pTarget plasmid for plasmid cleavage assay	4e, ED 7	TTTGTTTATTTTTCTAAATACATTCAAATATGTATCCGCTCATGAGACAATAACCCTGATAAATGCTTCAATAATATTGAAAAAGGAAGAGTATGAGCCATATTCAACGGGAAACGTCTTGCTCTAGGCCGCGATTAAATTCCAACATGGATGCTGATTTATATGGGTATAAATGGGCTCGCGATAATGTCGGGCAATCAGGTGCGACAATCTATCGATTGTATGGGAAGCCCGATGCGCCAGAGTTGTTTCTGAAACATGGCAAAGGTAGCGTTGCCAATGATGTTACAGATGAGATGGTCAGACTAAACTGGCTGACGGAATTTATGCCTCTTCCGACCATCAAGCATTTTATCCGTACTCCTGATGATGCATGGTTACTCACCACTGCGATCCCCG…
	pSL5888	pCOLA_tSL0496-target_CTTAT-TAM	pTarget plasmid for plasmid cleavage assay	4e, ED 7	TTTGTTTATTTTTCTAAATACATTCAAATATGTATCCGCTCATGAGACAATAACCCTGATAAATGCTTCAATAATATTGAAAAAGGAAGAGTATGAGCCATATTCAACGGGAAACGTCTTGCTCTAGGCCGCGATTAAATTCCAACATGGATGCTGATTTATATGGGTATAAATGGGCTCGCGATAATGTCGGGCAATCAGGTGCGACAATCTATCGATTGTATGGGAAGCCCGATGCGCCAGAGTTGTTTCTGAAACATGGCAAAGGTAGCGTTGCCAATGATGTTACAGATGAGATGGTCAGACTAAACTGGCTGACGGAATTTATGCCTCTTCCGACCATCAAGCATTTTATCCGTACTCCTGATGATGCATGGTTACTCACCACTGCGATCCCCG…
	pSL5891	pCOLA_tSL0496-target_TTTAA-TAM	pTarget plasmid for plasmid cleavage assay	4e, ED 7	TTTGTTTATTTTTCTAAATACATTCAAATATGTATCCGCTCATGAGACAATAACCCTGATAAATGCTTCAATAATATTGAAAAAGGAAGAGTATGAGCCATATTCAACGGGAAACGTCTTGCTCTAGGCCGCGATTAAATTCCAACATGGATGCTGATTTATATGGGTATAAATGGGCTCGCGATAATGTCGGGCAATCAGGTGCGACAATCTATCGATTGTATGGGAAGCCCGATGCGCCAGAGTTGTTTCTGAAACATGGCAAAGGTAGCGTTGCCAATGATGTTACAGATGAGATGGTCAGACTAAACTGGCTGACGGAATTTATGCCTCTTCCGACCATCAAGCATTTTATCCGTACTCCTGATGATGCATGGTTACTCACCACTGCGATCCCCG…
	pSL6086	pCOLA_tSL0620-target_GTTAT-TAM	pTarget plasmid for plasmid cleavage assay	4e, ED 7	TTTGTTTATTTTTCTAAATACATTCAAATATGTATCCGCTCATGAGACAATAACCCTGATAAATGCTTCAATAATATTGAAAAAGGAAGAGTATGAGCCATATTCAACGGGAAACGTCTTGCTCTAGGCCGCGATTAAATTCCAACATGGATGCTGATTTATATGGGTATAAATGGGCTCGCGATAATGTCGGGCAATCAGGTGCGACAATCTATCGATTGTATGGGAAGCCCGATGCGCCAGAGTTGTTTCTGAAACATGGCAAAGGTAGCGTTGCCAATGATGTTACAGATGAGATGGTCAGACTAAACTGGCTGACGGAATTTATGCCTCTTCCGACCATCAAGCATTTTATCCGTACTCCTGATGATGCATGGTTACTCACCACTGCGATCCCCG…
	pSL5889	pCOLA_tSL0620-target_TCCAT-TAM	pTarget plasmid for plasmid cleavage assay	ED 7	TTTGTTTATTTTTCTAAATACATTCAAATATGTATCCGCTCATGAGACAATAACCCTGATAAATGCTTCAATAATATTGAAAAAGGAAGAGTATGAGCCATATTCAACGGGAAACGTCTTGCTCTAGGCCGCGATTAAATTCCAACATGGATGCTGATTTATATGGGTATAAATGGGCTCGCGATAATGTCGGGCAATCAGGTGCGACAATCTATCGATTGTATGGGAAGCCCGATGCGCCAGAGTTGTTTCTGAAACATGGCAAAGGTAGCGTTGCCAATGATGTTACAGATGAGATGGTCAGACTAAACTGGCTGACGGAATTTATGCCTCTTCCGACCATCAAGCATTTTATCCGTACTCCTGATGATGCATGGTTACTCACCACTGCGATCCCCG…
	pSL5890	pCOLA_tSL0620-target_TTGAT-TAM	pTarget plasmid for plasmid cleavage assay	ED 7	TTTGTTTATTTTTCTAAATACATTCAAATATGTATCCGCTCATGAGACAATAACCCTGATAAATGCTTCAATAATATTGAAAAAGGAAGAGTATGAGCCATATTCAACGGGAAACGTCTTGCTCTAGGCCGCGATTAAATTCCAACATGGATGCTGATTTATATGGGTATAAATGGGCTCGCGATAATGTCGGGCAATCAGGTGCGACAATCTATCGATTGTATGGGAAGCCCGATGCGCCAGAGTTGTTTCTGAAACATGGCAAAGGTAGCGTTGCCAATGATGTTACAGATGAGATGGTCAGACTAAACTGGCTGACGGAATTTATGCCTCTTCCGACCATCAAGCATTTTATCCGTACTCCTGATGATGCATGGTTACTCACCACTGCGATCCCCG…
	pSL6052	pCOLA_tSL0496-target_GTTAT-TAM	pTarget plasmid for plasmid cleavage assay	ED 7	TTTGTTTATTTTTCTAAATACATTCAAATATGTATCCGCTCATGAGACAATAACCCTGATAAATGCTTCAATAATATTGAAAAAGGAAGAGTATGAGCCATATTCAACGGGAAACGTCTTGCTCTAGGCCGCGATTAAATTCCAACATGGATGCTGATTTATATGGGTATAAATGGGCTCGCGATAATGTCGGGCAATCAGGTGCGACAATCTATCGATTGTATGGGAAGCCCGATGCGCCAGAGTTGTTTCTGAAACATGGCAAAGGTAGCGTTGCCAATGATGTTACAGATGAGATGGTCAGACTAAACTGGCTGACGGAATTTATGCCTCTTCCGACCATCAAGCATTTTATCCGTACTCCTGATGATGCATGGTTACTCACCACTGCGATCCCCG…
	pSL6216	pCDF_Eho_ωRNA(tSL0642)_FLAG-TldR	TnpB pEffector plasmid for RFP repression assay, targeting ωRNA, promoter-targeting (forward strand)	4g	TCCGGGATTGACAGCTAGCTCAGTCCTAGGTATAATGCTAGCGTGGAGATATACCTCGAGATGAGATACGAATTTGTCAGGCAGTTGATATACAAACAAGAGTGGCTGGGTGGTGAAATTATTCGCCGGGAGAGTAAGCTCTTGTAACGGTTTTTTCCGTGATGATGTTGTACTATGTGATGAATTTTAAGCGGCAGGGCATGTCGTTTCTGCTTGTGGAGGAAGGTTAATTCAACTTCCGTTGAAGCAAGAATCTCTTGATTGTTATTGAGAATGTCAAATTCAGATCTATTATACCTACTCGCGGCCGCAATAATAGACTAGCATAACCCCTTGGGGCCTCTAAACGGGTCTTGAGGGGTTTTTTGCTGAACGTACGTTTTACGGCTAGCTCAGTCC…
	pSL6218	pCDF_Eho_ωRNA(tSL0644)_FLAG-TldR	TnpB pEffector plasmid for RFP repression assay, targeting ωRNA, promoter-targeting (reverse strand)	4g	TCCGGGATTGACAGCTAGCTCAGTCCTAGGTATAATGCTAGCGTGGAGATATACCTCGAGATGAGATACGAATTTGTCAGGCAGTTGATATACAAACAAGAGTGGCTGGGTGGTGAAATTATTCGCCGGGAGAGTAAGCTCTTGTAACGGTTTTTTCCGTGATGATGTTGTACTATGTGATGAATTTTAAGCGGCAGGGCATGTCGTTTCTGCTTGTGGAGGAAGGTTAATTCAACTTCCGTTGAAGCAAGAATCTCTTGATTGTTATTGAGAATGTCAAGCCATTGACAGCTAGCTCAGCTCGCGGCCGCAATAATAGACTAGCATAACCCCTTGGGGCCTCTAAACGGGTCTTGAGGGGTTTTTTGCTGAACGTACGTTTTACGGCTAGCTCAGTCC…
	pLS6217	pCDF_Efa1_ωRNA(tSL0643)_FLAG-TldR	TnpB pEffector plasmid for RFP repression assay, targeting ωRNA, promoter-targeting (forward strand)	4g	TCCGGGATTGACAGCTAGCTCAGTCCTAGGTATAATGCTAGCGTGGAGATATACCTCGAGGTATTGAGTCAGAGGAGATCGAAACAGAGTTGTCTTTTTCTGAAAGTACAGAAAATTCAGAGTATCTTAGAAGCCAAAAAATCTTAGAACGTGGCTTGTCTAAACGAGAAACCTTATAAATAGAAGAACTGTAGGGACTACAGGGATCGCCTAGGGGATAGAAAATGTACACCATGTGTTGAACCATTTATTTCTAGGAAGTCACATTGGGACAGTCCACATTCAGATCTATTATACCTACTCGCGGCCGCAATAATAGACTAGCATAACCCCTTGGGGCCTCTAAACGGGTCTTGAGGGGTTTTTTGCTGAACGTACGTTTTACGGCTAGCTCAGTCC…
	pSL6219	pCDF_Efa1_ωRNA(tSL0645)_FLAG-TldR	TnpB pEffector plasmid for RFP repression assay, targeting ωRNA, promoter-targeting (reverse strand)	4g	TCCGGGATTGACAGCTAGCTCAGTCCTAGGTATAATGCTAGCGTGGAGATATACCTCGAGGTATTGAGTCAGAGGAGATCGAAACAGAGTTGTCTTTTTCTGAAAGTACAGAAAATTCAGAGTATCTTAGAAGCCAAAAAATCTTAGAACGTGGCTTGTCTAAACGAGAAACCTTATAAATAGAAGAACTGTAGGGACTACAGGGATCGCCTAGGGGATAGAAAATGTACACCATGTGTTGAACCATTTATTTCTAGGAAGTCACATTGGGACAGTCCACGCCATTGACAGCTAGCTCAGCTCGCGGCCGCAATAATAGACTAGCATAACCCCTTGGGGCCTCTAAACGGGTCTTGAGGGGTTTTTTGCTGAACGTACGTTTTACGGCTAGCTCAGTCC…
	pSL6220	pSC101_tSL0642_GTTAT-TAM_mRFP	pTarget plasmid for RFP repression assay, target on promoter (forward strand)	4g	GAAAGAATAAAAAAAGATAAAAAGAATAGATCCCAGCCCTGTGTATAACTCACTACTTTAGTCAGTTCCGCAGTATTACAAAAGGATGTCGCAAACGCTGTTTGCTCCTCTACAAAACAGACCTTAAAACCCTAAAGGCTTAAGTAGCACCCTCGCAAGCTCGGGCAAATCGCTGAATATTCCTTTTGTCTCCGACCATCAGGCACCTGAGTCGCTGTCTTTTTCGTGACATTCAGTTCGCTGCGCTCACGGCTCTGGCAGTGAATGGGGGTAAATGGCACTACAGGCGCCTTTTATGGATTCATGCAAGGAAACTACCCATAATACAAGAAAAGCCCGTCACGGGCTTCTCAGGGCGTTTTATGGCGGGTCTGCTATGTGGTGCTATCTGACTTTTTG…
	pSL6222	pSC101_GTTAT-TAM_tSL0644_mRFP	pTarget plasmid for RFP repression assay, target on promoter (reverse strand)	4g	GAAAGAATAAAAAAAGATAAAAAGAATAGATCCCAGCCCTGTGTATAACTCACTACTTTAGTCAGTTCCGCAGTATTACAAAAGGATGTCGCAAACGCTGTTTGCTCCTCTACAAAACAGACCTTAAAACCCTAAAGGCTTAAGTAGCACCCTCGCAAGCTCGGGCAAATCGCTGAATATTCCTTTTGTCTCCGACCATCAGGCACCTGAGTCGCTGTCTTTTTCGTGACATTCAGTTCGCTGCGCTCACGGCTCTGGCAGTGAATGGGGGTAAATGGCACTACAGGCGCCTTTTATGGATTCATGCAAGGAAACTACCCATAATACAAGAAAAGCCCGTCACGGGCTTCTCAGGGCGTTTTATGGCGGGTCTGCTATGTGGTGCTATCTGACTTTTTG…
	pSL6221	pSC101_tSL0643_TTTAA-TAM_mRFP	pTarget plasmid for RFP repression assay, target on promoter (forward strand)	4g	GAAAGAATAAAAAAAGATAAAAAGAATAGATCCCAGCCCTGTGTATAACTCACTACTTTAGTCAGTTCCGCAGTATTACAAAAGGATGTCGCAAACGCTGTTTGCTCCTCTACAAAACAGACCTTAAAACCCTAAAGGCTTAAGTAGCACCCTCGCAAGCTCGGGCAAATCGCTGAATATTCCTTTTGTCTCCGACCATCAGGCACCTGAGTCGCTGTCTTTTTCGTGACATTCAGTTCGCTGCGCTCACGGCTCTGGCAGTGAATGGGGGTAAATGGCACTACAGGCGCCTTTTATGGATTCATGCAAGGAAACTACCCATAATACAAGAAAAGCCCGTCACGGGCTTCTCAGGGCGTTTTATGGCGGGTCTGCTATGTGGTGCTATCTGACTTTTTG…
	pSL6223	pSC101_TTTAA-TAM_tSL0644_mRFP	pTarget plasmid for RFP repression assay, target on promoter (reverse strand)	4g	GAAAGAATAAAAAAAGATAAAAAGAATAGATCCCAGCCCTGTGTATAACTCACTACTTTAGTCAGTTCCGCAGTATTACAAAAGGATGTCGCAAACGCTGTTTGCTCCTCTACAAAACAGACCTTAAAACCCTAAAGGCTTAAGTAGCACCCTCGCAAGCTCGGGCAAATCGCTGAATATTCCTTTTGTCTCCGACCATCAGGCACCTGAGTCGCTGTCTTTTTCGTGACATTCAGTTCGCTGCGCTCACGGCTCTGGCAGTGAATGGGGGTAAATGGCACTACAGGCGCCTTTTATGGATTCATGCAAGGAAACTACCCATAATACAAGAAAAGCCCGTCACGGGCTTCTCAGGGCGTTTTATGGCGGGTCTGCTATGTGGTGCTATCTGACTTTTTG…
	pSL6069	pCDF_Kpi_ωRNA(tSL0496)_FLAG-TldR	TnpB pEffector plasmid for RFP repression assay, targeting ωRNA, 5' UTR-targeting (forward and reverse strand)	ED 8	TCCGGGATTGACAGCTAGCTCAGTCCTAGGTATAATGCTAGCGTGGAGATATACCTCGAGCGTGTGCGAACGCGATGACAACTTAAAGCCAATTATAGATGATGCCTCAAGCAACCATTATGGCAGGCTTAGGGCTGAGAAGATTTTAGCGGCAGGGCATGCCGTTATTGCCTGTGGAGGAGCGGATTTGTTAGGCCATCCGATGAAACAGGAACCCTCAGAAGATGGCAAAAGCACCGTTATCTTACTGTAAGCTCGGGTTATCCGCGCCGGATGTCAAGGACAAGTGGTTCACCATGCGTTGCTTTATGGTATGATAGCTCGCGGCCGCAATAATAGACTAGCATAACCCCTTGGGGCCTCTAAACGGGTCTTGAGGGGTTTTTTGCTGAACGTACG…
	pSL6070	pCDF_Eco_ωRNA(tSL0496)_FLAG-TldR	TnpB pEffector plasmid for RFP repression assay, targeting ωRNA, 5' UTR-targeting (forward and reverse strand)	ED 8	TCCGGGATTGACAGCTAGCTCAGTCCTAGGTATAATGCTAGCGTGGAGATATACCTCGAGTCGGCCAGAAAAACTAAGCCACTACCAATCAATTTCAAACCATACGAGTTTTTGAGGCAAATAACATACAAACAGTCATGGAATGGTGGTTCTGTATGTATGGAGCAGTCTTAGCACATTAAAGATAATTGGCGGCAGGGCATGCCGTCGTTACCTGTGGAGGGTTCTTTCAAGGACTCGCTGAAGCAGGAAACCTGATATTTTCAAGGCAGGAAGTCAAGGACAAGTGGTTCACCATGCGTTGCTTTATGGTATGATAGCTCGCGGCCGCAATAATAGACTAGCATAACCCCTTGGGGCCTCTAAACGGGTCTTGAGGGGTTTTTTGCTGAACGTACG…
	pSL6071	pCDF_Eko1_ωRNA(tSL0496)_FLAG-TldR	TnpB pEffector plasmid for RFP repression assay, targeting ωRNA, 5' UTR-targeting (forward and reverse strand)	ED 8	TCCGGGATTGACAGCTAGCTCAGTCCTAGGTATAATGCTAGCGTGGAGATATACCTCGAGTTCATTATGAATTAATACGTCAGCTAACTTATAAACAAGAATGGCATGGTGGGCTTGTTATCAAGCTTTCGGCAGAAAAAAATGTAGATGCTGAAAGTGCATGGACCAAAGCATGTAATTTATTGGCGGCAGGGCTTGCCGTCACTGCCTGTGGAGGAGAGGTGTCAAAAGACTCTCCGATGAAGCAGGAACCCTAAGTCAGCAACGACTGGGAAGTCAAGGACAAGTGGTTCACCATGCGTTGCTTTATGGTATGATAGCTCGCGGCCGCAATAATAGACTAGCATAACCCCTTGGGGCCTCTAAACGGGTCTTGAGGGGTTTTTTGCTGAACGTACG…
	pSL6072	pCDF_Ecl_ωRNA(tSL0496)_FLAG-TldR	TnpB pEffector plasmid for RFP repression assay, targeting ωRNA, 5' UTR-targeting (forward and reverse strand)	ED 8	TCCGGGATTGACAGCTAGCTCAGTCCTAGGTATAATGCTAGCGTGGAGATATACCTCGAGACTTGTTAGGCAATTATTGTATAAACAGGAATGGTTAGGTGGGAAAATAATTCATCTAGATGCTTAGTATTTATTAAATATCCTTTGAGAGATTTTTCACTCGTTTTTTAATATAAATCAAAGTGATTATTGGCGGCAGGGCATGTCGTTTCAGTTTGTGGAGGAAGGTTTTTTTAACTTCTGTTGAAGCAAAAATCTCGGATGTCATTGAGAATGTCAAGGACAAGTGGTTCACCATGCGTTGCTTTATGGTATGATAGCTCGCGGCCGCAATAATAGACTAGCATAACCCCTTGGGGCCTCTAAACGGGTCTTGAGGGGTTTTTTGCTGAACGTACG…
	pSL6073	pCDF_Lec_ωRNA(tSL0496)_FLAG-TldR	TnpB pEffector plasmid for RFP repression assay, targeting ωRNA, 5' UTR-targeting (forward and reverse strand)	ED 8	TCCGGGATTGACAGCTAGCTCAGTCCTAGGTATAATGCTAGCGTGGAGATATACCTCGAGGTTAGACAGTTAATGTATAAACAAGAATGGTTAGGTGGTCAGGTAATTCGGTTAGGCGATTAGCGTAGTTTATTAATGATTAAATAAGAGTTATATACAGCTGTTTATATGACCTTAGATGAATTGCTGGCGGCAGGGCATGTCGTGTCAGTTTGTGGAGGGGGGTTATTTCAACTTCCGATGAAGCAAAAATCTCGGTTATTAGTACTGAGAATGTCAAGGACAAGTGGTTCACCATGCGTTGCTTTATGGTATGATAGCTCGCGGCCGCAATAATAGACTAGCATAACCCCTTGGGGCCTCTAAACGGGTCTTGAGGGGTTTTTTGCTGAACGTACG…
	pSL6074	pCDF_Eko2_ωRNA(tSL0496)_FLAG-TldR	TnpB pEffector plasmid for RFP repression assay, targeting ωRNA, 5' UTR-targeting (forward and reverse strand)	ED 8	TCCGGGATTGACAGCTAGCTCAGTCCTAGGTATAATGCTAGCGTGGAGATATACCTCGAGAGCATGAGATACGAATTTGTCAGACAGCTAATTTACAAACAAGAGTGGCTGGGTGGTGAAGTTATTCGCCGAGAGTTAGCCTAGTAACGCCTGTTTTCGAGATGATGTAGTACTAAATGATGAAATTTATGCGGCAGGGCATGTCGTTTCTGCTTGTCGAGGAAGGTTACTTAAACTTCCGTTGAAGCAAGAATCTCATGATTGCATCTGAGAGTGTCAAGGACAAGTGGTTCACCATGCGTTGCTTTATGGTATGATAGCTCGCGGCCGCAATAATAGACTAGCATAACCCCTTGGGGCCTCTAAACGGGTCTTGAGGGGTTTTTTGCTGAACGTACG…
	pSL6075	pCDF_Eho_ωRNA(tSL0496)_FLAG-TldR	TnpB pEffector plasmid for RFP repression assay, targeting ωRNA, 5' UTR-targeting (forward and reverse strand)	4h, ED 8	TCCGGGATTGACAGCTAGCTCAGTCCTAGGTATAATGCTAGCGTGGAGATATACCTCGAGATGAGATACGAATTTGTCAGGCAGTTGATATACAAACAAGAGTGGCTGGGTGGTGAAATTATTCGCCGGGAGAGTAAGCTCTTGTAACGGTTTTTTCCGTGATGATGTTGTACTATGTGATGAATTTTAAGCGGCAGGGCATGTCGTTTCTGCTTGTGGAGGAAGGTTAATTCAACTTCCGTTGAAGCAAGAATCTCTTGATTGTTATTGAGAATGTCAAGGACAAGTGGTTCACCATGCGTTGCTTTATGGTATGATAGCTCGCGGCCGCAATAATAGACTAGCATAACCCCTTGGGGCCTCTAAACGGGTCTTGAGGGGTTTTTTGCTGAACGTACG…
	pSL6093	pSC101_ tSL0496_GTTAT-TAM_mRFP	pTarget plasmid for RFP repression assay, target in 5' UTR (forward strand)	4h, ED 8	GAAAGAATAAAAAAAGATAAAAAGAATAGATCCCAGCCCTGTGTATAACTCACTACTTTAGTCAGTTCCGCAGTATTACAAAAGGATGTCGCAAACGCTGTTTGCTCCTCTACAAAACAGACCTTAAAACCCTAAAGGCTTAAGTAGCACCCTCGCAAGCTCGGGCAAATCGCTGAATATTCCTTTTGTCTCCGACCATCAGGCACCTGAGTCGCTGTCTTTTTCGTGACATTCAGTTCGCTGCGCTCACGGCTCTGGCAGTGAATGGGGGTAAATGGCACTACAGGCGCCTTTTATGGATTCATGCAAGGAAACTACCCATAATACAAGAAAAGCCCGTCACGGGCTTCTCAGGGCGTTTTATGGCGGGTCTGCTATGTGGTGCTATCTGACTTTTTG…
	pSL6092	pSC101_GTTAT-TAM_tSL0496_mRFP	pTarget plasmid for RFP repression assay, target in 5' UTR (reverse strand)	4h, ED 8	GAAAGAATAAAAAAAGATAAAAAGAATAGATCCCAGCCCTGTGTATAACTCACTACTTTAGTCAGTTCCGCAGTATTACAAAAGGATGTCGCAAACGCTGTTTGCTCCTCTACAAAACAGACCTTAAAACCCTAAAGGCTTAAGTAGCACCCTCGCAAGCTCGGGCAAATCGCTGAATATTCCTTTTGTCTCCGACCATCAGGCACCTGAGTCGCTGTCTTTTTCGTGACATTCAGTTCGCTGCGCTCACGGCTCTGGCAGTGAATGGGGGTAAATGGCACTACAGGCGCCTTTTATGGATTCATGCAAGGAAACTACCCATAATACAAGAAAAGCCCGTCACGGGCTTCTCAGGGCGTTTTATGGCGGGTCTGCTATGTGGTGCTATCTGACTTTTTG…
	pSL5908	pSC101_tSL0496_TTTAA-TAM_mRFP	pTarget plasmid for RFP repression assay, target in 5' UTR (forward strand)	4h, ED 8	GAAAGAATAAAAAAAGATAAAAAGAATAGATCCCAGCCCTGTGTATAACTCACTACTTTAGTCAGTTCCGCAGTATTACAAAAGGATGTCGCAAACGCTGTTTGCTCCTCTACAAAACAGACCTTAAAACCCTAAAGGCTTAAGTAGCACCCTCGCAAGCTCGGGCAAATCGCTGAATATTCCTTTTGTCTCCGACCATCAGGCACCTGAGTCGCTGTCTTTTTCGTGACATTCAGTTCGCTGCGCTCACGGCTCTGGCAGTGAATGGGGGTAAATGGCACTACAGGCGCCTTTTATGGATTCATGCAAGGAAACTACCCATAATACAAGAAAAGCCCGTCACGGGCTTCTCAGGGCGTTTTATGGCGGGTCTGCTATGTGGTGCTATCTGACTTTTTG…
	pSL5907	pSC101_TTTAA-TAM_tSL0496_mRFP	pTarget plasmid for RFP repression assay, target in 5' UTR (reverse strand)	4h, ED 8	GAAAGAATAAAAAAAGATAAAAAGAATAGATCCCAGCCCTGTGTATAACTCACTACTTTAGTCAGTTCCGCAGTATTACAAAAGGATGTCGCAAACGCTGTTTGCTCCTCTACAAAACAGACCTTAAAACCCTAAAGGCTTAAGTAGCACCCTCGCAAGCTCGGGCAAATCGCTGAATATTCCTTTTGTCTCCGACCATCAGGCACCTGAGTCGCTGTCTTTTTCGTGACATTCAGTTCGCTGCGCTCACGGCTCTGGCAGTGAATGGGGGTAAATGGCACTACAGGCGCCTTTTATGGATTCATGCAAGGAAACTACCCATAATACAAGAAAAGCCCGTCACGGGCTTCTCAGGGCGTTTTATGGCGGGTCTGCTATGTGGTGCTATCTGACTTTTTG…
	pSL6207	pCDF_Spy_sgRNA(tSL0496)_FLAG-dCas9(D10A, H840A)	nuclease-dead SpyCas9 mutant pEffector plasmid for RFP repression assay, 5' UTR-targeting sgRNA (forward and reverse strand)	4h, ED8	CTACTGAACCGCTCTAGATTTCAGTGCAATTTATCTCTTCAAATGTAGCACCTGAAGTCAGCCCCATACGATATAAGTTGTAATTCTCATGTTAGTCATGCCCCGCGCCCACCGGAAGGAGCTGACTGGGTTGAATTGACAGCTAGCTCAGTCCTAGGTATAATGCTAGCGGACAAGTGGTTCACCATGCGTTTTAGAGCTAGAAATAGCAAGTTAAAATAAGGCTAGTCCGTTATCAACTTGAAAAAGTGGCACCGAGTCGGTGCTTTTTTTGGTAGTGCAGCGCGATCGTAATCAGGATCCCATGGTACGCGTGCTAGAGGCATCAAATAAAACGAAAGGCTCAGTCGAAAGACTGGGCCTTTCGTTTTATCTGTTGTTTGTCGGTGAACGCTCTCC…
	pSL6046	pSC101_tSL0496_GGG-PAM_mRFP	pTarget plasmid for RFP repression assay, target in 5' UTR (forward strand)	4h, ED8	GAAAGAATAAAAAAAGATAAAAAGAATAGATCCCAGCCCTGTGTATAACTCACTACTTTAGTCAGTTCCGCAGTATTACAAAAGGATGTCGCAAACGCTGTTTGCTCCTCTACAAAACAGACCTTAAAACCCTAAAGGCTTAAGTAGCACCCTCGCAAGCTCGGGCAAATCGCTGAATATTCCTTTTGTCTCCGACCATCAGGCACCTGAGTCGCTGTCTTTTTCGTGACATTCAGTTCGCTGCGCTCACGGCTCTGGCAGTGAATGGGGGTAAATGGCACTACAGGCGCCTTTTATGGATTCATGCAAGGAAACTACCCATAATACAAGAAAAGCCCGTCACGGGCTTCTCAGGGCGTTTTATGGCGGGTCTGCTATGTGGTGCTATCTGACTTTTTG…
	pSL5930	pSC101_GGG-PAM_tSL0496_mRFP	pTarget plasmid for RFP repression assay, target in 5' UTR (reverse strand)	4h, ED8	GAAAGAATAAAAAAAGATAAAAAGAATAGATCCCAGCCCTGTGTATAACTCACTACTTTAGTCAGTTCCGCAGTATTACAAAAGGATGTCGCAAACGCTGTTTGCTCCTCTACAAAACAGACCTTAAAACCCTAAAGGCTTAAGTAGCACCCTCGCAAGCTCGGGCAAATCGCTGAATATTCCTTTTGTCTCCGACCATCAGGCACCTGAGTCGCTGTCTTTTTCGTGACATTCAGTTCGCTGCGCTCACGGCTCTGGCAGTGAATGGGGGTAAATGGCACTACAGGCGCCTTTTATGGATTCATGCAAGGAAACTACCCATAATACAAGAAAAGCCCGTCACGGGCTTCTCAGGGCGTTTTATGGCGGGTCTGCTATGTGGTGCTATCTGACTTTTTG…
	pSL6206	pCDF_As_crRNA(tSL0586)_dCas12a(D908A)	nuclease-dead AsCas12a mutant pEffector plasmid for RFP repression assay, 5' UTR-targeting sgRNA (forward and reverse strand)	4h, ED8	ACTGAACCGCTCTAGATTTCAGTGCAATTTATCTCTTCAAATGTAGCACCTGAAGTCAGCCCCATACGATATAAGTTGTAATTCTCATGTTAGTCATGCCCCGCGCCCACCGGAAGGAGCTGACTGGGTTGAATTGACAGCTAGCTCAGTCCTAGGTATAATGCTAGCAGGCCTCGAGGTCAAAAGACCTTTTTAATTTCTACTCTTGTAGATTGGACAAGTGGTTCACCATGCGTTGCGTCAAAAGACCTTTTTAATTTCTACTCTTGTAGATGCGGCCGCAATAACTAGCATAACCCCTTGGGGCCTCTAAACGGGTCTTGAGGGGTTTTTTGCTGAAGTCGACTTAATTTTACGGCTAGCTCAGTCCTAGGTACTATGCTAGCCAGGTACCAAGGA…
	pSL5928	pSC101_tSL0496_TTTA-PAM_mRFP	pTarget plasmid for RFP repression assay, target in 5' UTR (forward strand)	4h, ED8	GAAAGAATAAAAAAAGATAAAAAGAATAGATCCCAGCCCTGTGTATAACTCACTACTTTAGTCAGTTCCGCAGTATTACAAAAGGATGTCGCAAACGCTGTTTGCTCCTCTACAAAACAGACCTTAAAACCCTAAAGGCTTAAGTAGCACCCTCGCAAGCTCGGGCAAATCGCTGAATATTCCTTTTGTCTCCGACCATCAGGCACCTGAGTCGCTGTCTTTTTCGTGACATTCAGTTCGCTGCGCTCACGGCTCTGGCAGTGAATGGGGGTAAATGGCACTACAGGCGCCTTTTATGGATTCATGCAAGGAAACTACCCATAATACAAGAAAAGCCCGTCACGGGCTTCTCAGGGCGTTTTATGGCGGGTCTGCTATGTGGTGCTATCTGACTTTTTG…
	pSL5927	pSC101_TTTA-PAM_tSL0496_mRFP	pTarget plasmid for RFP repression assay, target in 5' UTR (reverse strand)	4h, ED8	GAAAGAATAAAAAAAGATAAAAAGAATAGATCCCAGCCCTGTGTATAACTCACTACTTTAGTCAGTTCCGCAGTATTACAAAAGGATGTCGCAAACGCTGTTTGCTCCTCTACAAAACAGACCTTAAAACCCTAAAGGCTTAAGTAGCACCCTCGCAAGCTCGGGCAAATCGCTGAATATTCCTTTTGTCTCCGACCATCAGGCACCTGAGTCGCTGTCTTTTTCGTGACATTCAGTTCGCTGCGCTCACGGCTCTGGCAGTGAATGGGGGTAAATGGCACTACAGGCGCCTTTTATGGATTCATGCAAGGAAACTACCCATAATACAAGAAAAGCCCGTCACGGGCTTCTCAGGGCGTTTTATGGCGGGTCTGCTATGTGGTGCTATCTGACTTTTTG…
	pSL2684	pSIM6_pSC101_GamBetaExo	pSim temp-inducible lambda red, for recombineering in sSL3690	5e-h	CAGCTGTCTCTTATACACATCTCCGCTGTGCTTTCAGTGGATTTCGGATAACAGAAAGGCCGGGAAATACCCAGCCTCGCTTTGTAACGGAGTAGACGAAAGTGATTGCGCCTACCCGGATATTATCGTGAGGATGCGTCATCGCCATTGCTCCCCAAATACAAAACCAATTTCAGCCAGTGCCTCGTCCATTTTTTCGATGAACTCCGGCACGATCTCGTCAAAACTCGCCATGTACTTTTCATCCCGCTCAATCACGACATAATGCAGGCCTTCACGCTTCATACGCGGGTCATAGTTGGCAAAGTACCAGGCATTTTTTCGCGTCACCCACATGCTGTACTGCACCTGGGCCATGTAAGCTGACTTTATGGCCTCGAAACCACCGAGCCGGAACTT…
	pSL6208	pCDF_BIDMC93_dFliC_TldR+guide	TldR+guide under native promoter for rescue in sSL3864	5e-h	GCCCTCCTGCCAGAGTTCACATAAACAGACGCTTTTCCGGTGCATCTGTGGGAGCCGTGAGGCTCAACCATGAATCTGACAGTACGGGCGAAACCCGACAGGACTTAAAGATCCCCACCGTTTCCGGCGGGTCGCTCCCTCTTGCGCTCTCCTGTTCCGACCCTGCCGTTTACCGGATACCTGTTCCGCCTTTCTCCCTTACGGGAAGTGTGGCGCTTTCTCATAGCTCACACACTGGTATCTCGGCTCGGTGTAGGTCGTTCGCTCCAAGCTGGGCTGTAAGCAAGAACTCCCCGTTCAGCCCGACTGCTGCGCCTTATCCGGTAACTGTTCACTTGAGTCCAACCCGGAAAAGCACGGTAAAACGCCACTGGCAGCAGCCATTGGTAACTGGGAGTT…

### Sheet: Supplementary Table 3 
	Wiegand et al. (2023)
	Supplementary Table 3 | Relevant genes used in this study.
	Gene (IS Element)	Protein	NCBI Accession
	tnpB (ISGst3)	GstTnpB2	WP_047817673.1
	cas9 (Spy)	Cas9	WP_136301537.1
	cas12 (As)	Cas12	WP_021736722.1
	tldR (Kpi)	Kpi-TldR	WBG92703.1
	tldR (Eco)	Eco-TldR	WP_064735610.1
	tldR (Eko1)	Eko1-TldR	WP_193971683.1
	tldR (Ecl)	Ecl-TldR	WP_110870855.1
	tldR (Lec)	Lec-TldR	AXF62639.1
	tldR (Eko2)	Eko2-TldR	WP_023337454.1
	tldR (Eho)	Eho-TldR	WP_017692904.1
	tldR (Efa1)	Efa1-TldR	WP_002406890.1
	tldR (Ero)	Ero-TldR	WP_208930379.1
	tldR (Eca)	Eca-TldR	WP_121260685.1
	tldR (Emu)	Emu-TldR	WP_034688898.1
	tldR (Efa2)	Efa2-TldR	WP_002289328.1
	tldR (Tos)	Tos-TldR	WP_123935583.1
	tldR (Ece)	Ece-TldR	WP_016251060.1
	tldR (Esa)	Esa-TldR	WP_232061298.1
	tnpB (Eco2)	Eco2-TnpB	WP_098717298.1
	tnpB (Pmi)	Pmi-TnpB	WP_269608765.1
	tnpB (Sen)	Sen-TnpB	WP_024186316.1
	tnpB (Bub)	Bub-TnpB	WP_059759460.1
	tnpB (Ece)	Ece-TnpB	WP_113843517.1
	tnpB (Lac)	Lac-TnpB	WP_242450195.1
	tnpB (Ste)	Ste-TnpB	WP_028983493.1
	tnpB (Shy)	Shy-TnpB	WP_277281207.1

### Sheet: Supplementary Table 4
	Wiegand et al. (2023)
	Supplementary Table 4 | Oligonucleotides used in this study.
	Oligo ID	Description	Sequence (5' to 3')	Used in Figure
	oSL1299	NEBNext Adaptor for Illumina, for ligation to DNA fragments for ChIP-seq	P-GATCGGAAGAGCACACGTCTGAACTCCAGTC/ideoxyU/ACACTCTTTCCCTACACGACGCTCTTCCGATC*T	Fig. 4b-d, ED Fig. 6, SD Fig. 5
	N/A	Forward p5/i5 indexed primer for PCR-2 amplification of NGS libraries	AATGATACGGCGACCACCGAGATCTACAC55555555ACACTCTTTCCCTACACGACGC	Fig. 4b-d, ED Fig. 6, SD Fig. 5
	N/A	Reverse p7/i7 indexed primer for PCR-2 amplification of NGS libraries	CAAGCAGAAGACGGCATACGAGAT77777777GTGACTGGAGTTCAGACGTGTGC	Fig. 4b-d, ED Fig. 6, SD Fig. 5
	oSL14253	RT-qPCR rssA FWD	CTCTTGCCATCGGATGTGCCCA	Fig. 5d
	oSL14254	RT-qPCR rssA REV	CCAGTGTGGCTGGTCATCCTCTCA	Fig. 5d
	oSL14279	RT-qPCR FliC2 FWD	GTAAAGAGCTGACTACCGTTCC	Fig. 5d
	oSL14280	RT-qPCR FliC2 REV	GCAGTAGTGTTACCCGTTTCT	Fig. 5d

### Sheet: Supplementary Table 5
	Wiegand et al. (2023)
	Supplementary Table 5 | ChIP-seq read and meta information for this study.
	GstTnpB2
	Raw read file name (.fastq.gz)	File ID	Raw reads (R1 + R2)	Uniquely mapped reads	Normalized read file name (.bw)*	Reference genome file name (.fasta and .fasta.fai)	Read length (bp)	Paired/single-end	Sequencing platform	Associated peak call file name (.bed)
	Gst_TnpB2_ChIP-seq_paired_raw	A4422_080223	3794146	91493	Gst_TnpB2_ChIP-seq_paired	E_coli_MG1655_sSL3580_masked_366386-367588	2x75	Paired	NextSeq 500	Gst_TnpB2_macs3_summits
					Gst_TnpB2_ChIP-seq_paired_max-value-1kb-windows					-
					Gst_TnpB2_ChIP-seq_CPM_paired					-
					Gst_TnpB2_ChIP-seq_CPM_paired_max-value-1kb-windows					-
	fliC-associated TldRs
	Raw read file name (.fastq.gz)	File ID	Raw reads (R1 + R2)	Uniquely mapped reads	Normalized read file name (.bw)*	Reference genome file name (.fasta and .fasta.fai)	Read length (bp)	Paired/single-end	Sequencing platform	Associated peak call file name (.bed)
	Input_Eco_TldR_ChIP-seq_paired_raw	A4483_080223	3892310	2813063	Input_Eco_TldR_ChIP-seq_paired	E_coli_MG1655_sSL3580_masked_366386-367588	2x75	Paired	NextSeq 500	-
					Input_Eco_TldR_ChIP-seq_paired_max-value-1kb-windows					-
					Input_Eco_TldR_ChIP-seq_CPM_paired					-
					Input_Eco_TldR_ChIP-seq_CPM_paired_max-value-1kb-windows					-
	Kpi_TldR_ChIP-seq_paired_raw	A4478_080223	2662266	428065	Kpi_TldR_ChIP-seq_paired	E_coli_MG1655_sSL3580_masked_366386-367588	2x75	Paired	NextSeq 500	Kpi_TldR_macs3_summits
					Kpi_TldR_ChIP-seq_paired_max-value-1kb-windows					-
					Kpi_TldR_ChIP-seq_CPM_paired					-
					Kpi_TldR_ChIP-seq_CPM_paired_max-value-1kb-windows					-
	Eco_TldR_ChIP-seq_paired_raw	A4424_080223	3066386	61934	Eco_TldR_ChIP-seq_paired	E_coli_MG1655_sSL3580_masked_366386-367588	2x75	Paired	NextSeq 500	Eco_TldR_macs3_summits
					Eco_TldR_ChIP-seq_paired_max-value-1kb-windows					-
					Eco_TldR_ChIP-seq_CPM_paired					-
					Eco_TldR_ChIP-seq_CPM_paired_max-value-1kb-windows					-
	Eko1_TldR_ChIP-seq_paired_raw	A4475_080223	3168164	24151	Eko1_TldR_ChIP-seq_paired	E_coli_MG1655_sSL3580_masked_366386-367588	2x75	Paired	NextSeq 500	Eko1_TldR_macs3_summits
					Eko1_TldR_ChIP-seq_paired_max-value-1kb-windows					-
					Eko1_TldR_ChIP-seq_CPM_paired					-
					Eko1_TldR_ChIP-seq_CPM_paired_max-value-1kb-windows					-
	Ecl_TldR_ChIP-seq_paired_raw	A4423_080223	3213982	94201	Ecl_TldR_ChIP-seq_paired	E_coli_MG1655_sSL3580_masked_366386-367588	2x75	Paired	NextSeq 500	Ecl_TldR_macs3_summits
					Ecl_TldR_ChIP-seq_paired_max-value-1kb-windows					-
					Ecl_TldR_ChIP-seq_CPM_paired					-
					Ecl_TldR_ChIP-seq_CPM_paired_max-value-1kb-windows					-
	Lec_TldR_ChIP-seq_paired_raw	A4445_080223	3613364	36613	Lec_TldR_ChIP-seq_paired	E_coli_MG1655_sSL3580_masked_366386-367588	2x75	Paired	NextSeq 500	Lec_TldR_macs3_summits
					Lec_TldR_ChIP-seq_paired_max-value-1kb-windows					-
					Lec_TldR_ChIP-seq_CPM_paired					-
					Lec_TldR_ChIP-seq_CPM_paired_max-value-1kb-windows					-
	Eko2_TldR_ChIP-seq_paired_raw	A4455_080223	3674968	29084	Eko2_TldR_ChIP-seq_paired	E_coli_MG1655_sSL3580_masked_366386-367588	2x75	Paired	NextSeq 500	Eko2_TldR_macs3_summits
					Eko2_TldR_ChIP-seq_paired_max-value-1kb-windows					-
					Eko2_TldR_ChIP-seq_CPM_paired					-
					Eko2_TldR_ChIP-seq_CPM_paired_max-value-1kb-windows					-
	Eho_TldR_ChIP-seq_paired_raw	A4421_080223	3682812	33357	Eho_TldR_ChIP-seq_paired	E_coli_MG1655_sSL3580_masked_366386-367588	2x75	Paired	NextSeq 500	Eho_TldR_macs3_summits
					Eho_TldR_ChIP-seq_paired_max-value-1kb-windows					-
					Eho_TldR_ChIP-seq_CPM_paired					-
					Eho_TldR_ChIP-seq_CPM_paired_max-value-1kb-windows					-
	oppF-associated TldRs
	Raw read file name (.fastq.gz)	File ID	Raw reads (R1 + R2)	Uniquely mapped reads	Normalized read file name (.bw)*	Reference genome file name (.fasta and .fasta.fai)	Read length (bp)	Paired/single-end	Sequencing platform	Associated peak call file name (.bed)
	Efa1_TldR_ChIP-seq_paired_raw	A4429_080223	3283964	644458	Efa1_TldR_ChIP-seq_paired	E_coli_MG1655_sSL3580_masked_366386-367588	2x75	Paired	NextSeq 500	Efa1_TldR_macs3_summits
					Efa1_TldR_ChIP-seq_paired_max-value-1kb-windows					-
					Efa1_TldR_ChIP-seq_CPM_paired					-
					Efa1_TldR_ChIP-seq_CPM_paired_max-value-1kb-windows					-
	Ero_TldR_ChIP-seq_paired_raw	A4442_080223	3804336	1153525	Ero_TldR_ChIP-seq_paired	E_coli_MG1655_sSL3580_masked_366386-367588	2x75	Paired	NextSeq 500	Ero_TldR_macs3_summits
					Ero_TldR_ChIP-seq_paired_max-value-1kb-windows					-
					Ero_TldR_ChIP-seq_CPM_paired					-
					Ero_TldR_ChIP-seq_CPM_paired_max-value-1kb-windows					-
	Eca_TldR_ChIP-seq_paired_raw	A4415_080223	2735890	838071	Eca_TldR_ChIP-seq_paired	E_coli_MG1655_sSL3580_masked_366386-367588	2x75	Paired	NextSeq 500	Eca_TldR_macs3_summits
					Eca_TldR_ChIP-seq_paired_max-value-1kb-windows					-
					Eca_TldR_ChIP-seq_CPM_paired					-
					Eca_TldR_ChIP-seq_CPM_paired_max-value-1kb-windows					-
	Emu_TldR_ChIP-seq_paired_raw	A4501_080223	3843042	16849	Emu_TldR_ChIP-seq_paired	E_coli_MG1655_sSL3580_masked_366386-367588	2x75	Paired	NextSeq 500	Emu_TldR_macs3_summits
					Emu_TldR_ChIP-seq_paired_max-value-1kb-windows					-
					Emu_TldR_ChIP-seq_CPM_paired					-
					Emu_TldR_ChIP-seq_CPM_paired_max-value-1kb-windows					-
	Efa2_TldR_ChIP-seq_paired_raw	A4433_080223	2353030	55046	Efa2_TldR_ChIP-seq_paired	E_coli_MG1655_sSL3580_masked_366386-367588	2x75	Paired	NextSeq 500	Efa2_TldR_macs3_summits
					Efa2_TldR_ChIP-seq_paired_max-value-1kb-windows					-
					Efa2_TldR_ChIP-seq_CPM_paired					-
					Efa2_TldR_ChIP-seq_CPM_paired_max-value-1kb-windows					-
	Tos_TldR_ChIP-seq_paired_raw	A4427_080223	3983688	102945	Tos_TldR_ChIP-seq_paired	E_coli_MG1655_sSL3580_masked_366386-367588	2x75	Paired	NextSeq 500	Tos_TldR_macs3_summits
					Tos_TldR_ChIP-seq_paired_max-value-1kb-windows					-
					Tos_TldR_ChIP-seq_CPM_paired					-
					Tos_TldR_ChIP-seq_CPM_paired_max-value-1kb-windows					-
	Ece_TldR_ChIP-seq_paired_raw	A4417_080223	6714124	1175089	Ece_TldR_ChIP-seq_paired	E_coli_MG1655_sSL3580_masked_366386-367588	2x75	Paired	NextSeq 500	Ece_TldR_macs3_summits
					Ece_TldR_ChIP-seq_paired_max-value-1kb-windows					-
					Ece_TldR_ChIP-seq_CPM_paired					-
					Ece_TldR_ChIP-seq_CPM_paired_max-value-1kb-windows					-
	Esa_TldR_ChIP-seq_paired_raw	A4469_080223	3726540	99239	Esa_TldR_ChIP-seq_paired	E_coli_MG1655_sSL3580_masked_366386-367588	2x75	Paired	NextSeq 500	Esa_TldR_macs3_summits
					Esa_TldR_ChIP-seq_paired_max-value-1kb-windows					-
					Esa_TldR_ChIP-seq_CPM_paired					-
					Esa_TldR_ChIP-seq_CPM_paired_max-value-1kb-windows					-
	*all normalized read files that were not RPKM-normalized, were CPM-normalized (i.e. contain 'CPM' as part of the file name)
